# Virological characteristics of the novel SARS-CoV-2 Omicron variants including BA.2.12.1, BA.4 and BA.5

**DOI:** 10.1101/2022.05.26.493539

**Authors:** Izumi Kimura, Daichi Yamasoba, Tomokazu Tamura, Naganori Nao, Yoshitaka Oda, Shuya Mitoma, Jumpei Ito, Hesham Nasser, Jiri Zahradnik, Keiya Uriu, Shigeru Fujita, Yusuke Kosugi, Lei Wang, Masumi Tsuda, Mai Kishimoto, Hayato Ito, Rigel Suzuki, Ryo Shimizu, MST Monira Begum, Kumiko Yoshimatsu, Jiei Sasaki, Kaori Sasaki-Tabata, Yuki Yamamoto, Tetsuharu Nagamoto, Jun Kanamune, Kouji Kobiyama, Hiroyuki Asakura, Mami Nagashima, Kenji Sadamasu, Kazuhisa Yoshimura, Jin Kuramochi, Gideon Schreiber, Ken J Ishii, Takao Hashiguchi, The Genotype to Phenotype Japan (G2P-Japan) Consortium, Terumasa Ikeda, Akatsuki Saito, Takasuke Fukuhara, Shinya Tanaka, Keita Matsuno, Kei Sato

**Affiliations:** Division of Systems Virology, Department of Microbiology and Immunology, The Institute of Medical Science, The University of Tokyo, Tokyo, Japan; Faculty of Medicine, Kobe University, Kobe, Japan; Department of Microbiology and Immunology, Graduate School of Medicine, Hokkaido University, Sapporo, Japan; Division of International Research Promotion, International Institute for Zoonosis Control, Hokkaido University, Sapporo, Japan; One Health Research Center, Hokkaido University, Sapporo, Japan; Department of Cancer Pathology, Faculty of Medicine, Hokkaido University, Sapporo, Japan; Department of Veterinary Science, Faculty of Agriculture, University of Miyazaki, Miyazaki, Japan; Division of Molecular Virology and Genetics, Joint Research Center for Human Retrovirus infection, Kumamoto University, Kumamoto, Japan; Department of Clinical Pathology, Faculty of Medicine, Suez Canal University, Ismailia, Egypt; Department of Biomolecular Sciences, Weizmann Institute of Science, Rehovot, Israel; Graduate School of Medicine, The University of Tokyo, Tokyo, Japan; Institute for Chemical Reaction Design and Discovery (WPI-ICReDD), Hokkaido University, Sapporo, Japan; Division of Molecular Pathobiology, International Institute for Zoonosis Control, Hokkaido University, Sapporo, Japan; Institute for Genetic Medicine, Hokkaido University, Sapporo, Japan; Laboratory of Medical Virology, Institute for Life and Medical Sciences, Kyoto University, Kyoto, Japan; Department of Medicinal Sciences, Graduate School of Pharmaceutical Sciences, Kyushu University, Fukuoka, Japan; HiLung Inc., Kyoto, Japan; Division of Vaccine Science, Department of Microbiology and Immunology, The Institute of Medical Science, The University of Tokyo, Tokyo, Japan; International Vaccine Design Center, The Institute of Medical Science, The University of Tokyo, Tokyo, Japan; Tokyo Metropolitan Institute of Public Health, Tokyo, Japan; Interpark Kuramochi Clinic, Utsunomiya, Japan; Center for Animal Disease Control, University of Miyazaki, Miyazaki, Japan; Graduate School of Medicine and Veterinary Medicine, University of Miyazaki, Miyazaki, Japan; International Collaboration Unit, International Institute for Zoonosis Control, Hokkaido University, Sapporo, Japan; Division of Risk Analysis and Management, International Institute for Zoonosis Control, Hokkaido University, Sapporo, Japan; International Research Center for Infectious Diseases, The Institute of Medical Science, The University of Tokyo, Tokyo, Japan; CREST, Japan Science and Technology Agency, Kawaguchi, Japan

**Keywords:** SARS-CoV-2, COVID-19, Omicron, BA.4, BA.5, BA.2.12.1, BA.2, transmissibility, immune resistance, pathogenicity

## Abstract

After the global spread of SARS-CoV-2 Omicron BA.2 lineage, some BA.2-related variants that acquire mutations in the L452 residue of spike protein, such as BA.2.9.1 and BA.2.13 (L452M), BA.2.12.1 (L452Q), and BA.2.11, BA.4 and BA.5 (L452R), emerged in multiple countries. Our statistical analysis showed that the effective reproduction numbers of these L452R/M/Q-bearing BA.2-related Omicron variants are greater than that of the original BA.2. Neutralization experiments revealed that the immunity induced by BA.1 and BA.2 infections is less effective against BA.4/5. Cell culture experiments showed that BA.2.12.1 and BA.4/5 replicate more efficiently in human alveolar epithelial cells than BA.2, and particularly, BA.4/5 is more fusogenic than BA.2. Furthermore, infection experiments using hamsters indicated that BA.4/5 is more pathogenic than BA.2. Altogether, our multiscale investigations suggest that the risk of L452R/M/Q-bearing BA.2-related Omicron variants, particularly BA.4 and BA.5, to global health is potentially greater than that of original BA.2.

**Highlights:**

- Spike L452R/Q/M mutations increase the effective reproduction number of BA.2
- BA.4/5 is resistant to the immunity induced by BA.1 and BA.2 infections
- BA.2.12.1 and BA.4/5 more efficiently spread in human lung cells than BA.2
- BA.4/5 is more pathogenic than BA.2 in hamsters
