## Supplementary material for "Virological characteristics of the novel SARS-CoV-2 Omicron variants including BA.2.12.1, BA.4 and BA.5": Table S1

### Sheet: Sheet1
Table S1. Summary of the mutations among Wuhan-Hu-1, original BA.2 and BA.2-related Omicron variants, related to Figure 1.
PANGO lineage 1	PANGO lineage 2	Protein	Amino acid change
B (WIV04 strain)	BA.2	NSP1	S135R
B (WIV04 strain)	BA.2	NSP3	T24I
B (WIV04 strain)	BA.2	NSP3	G489S
B (WIV04 strain)	BA.2	NSP4	L264F
B (WIV04 strain)	BA.2	NSP4	T327I
B (WIV04 strain)	BA.2	NSP4	L438F
B (WIV04 strain)	BA.2	NSP4	T492I
B (WIV04 strain)	BA.2	NSP5	P132H
B (WIV04 strain)	BA.2	NSP6	S106del
B (WIV04 strain)	BA.2	NSP6	G107del
B (WIV04 strain)	BA.2	NSP6	F108del
B (WIV04 strain)	BA.2	NSP12	P323L
B (WIV04 strain)	BA.2	NSP13	R392C
B (WIV04 strain)	BA.2	NSP14	I42V
B (WIV04 strain)	BA.2	NSP15	T112I
B (WIV04 strain)	BA.2	Spike	T19I
B (WIV04 strain)	BA.2	Spike	L24del
B (WIV04 strain)	BA.2	Spike	P25del
B (WIV04 strain)	BA.2	Spike	P26del
B (WIV04 strain)	BA.2	Spike	A27S
B (WIV04 strain)	BA.2	Spike	G142D
B (WIV04 strain)	BA.2	Spike	V213G
B (WIV04 strain)	BA.2	Spike	G339D
B (WIV04 strain)	BA.2	Spike	S371F
B (WIV04 strain)	BA.2	Spike	S373P
B (WIV04 strain)	BA.2	Spike	S375F
B (WIV04 strain)	BA.2	Spike	T376A
B (WIV04 strain)	BA.2	Spike	D405N
B (WIV04 strain)	BA.2	Spike	R408S
B (WIV04 strain)	BA.2	Spike	K417N
B (WIV04 strain)	BA.2	Spike	N440K
B (WIV04 strain)	BA.2	Spike	S477N
B (WIV04 strain)	BA.2	Spike	T478K
B (WIV04 strain)	BA.2	Spike	E484A
B (WIV04 strain)	BA.2	Spike	Q493R
B (WIV04 strain)	BA.2	Spike	Q498R
B (WIV04 strain)	BA.2	Spike	N501Y
B (WIV04 strain)	BA.2	Spike	Y505H
B (WIV04 strain)	BA.2	Spike	D614G
B (WIV04 strain)	BA.2	Spike	H655Y
B (WIV04 strain)	BA.2	Spike	N679K
B (WIV04 strain)	BA.2	Spike	P681H
B (WIV04 strain)	BA.2	Spike	N764K
B (WIV04 strain)	BA.2	Spike	D796Y
B (WIV04 strain)	BA.2	Spike	Q954H
B (WIV04 strain)	BA.2	Spike	N969K
B (WIV04 strain)	BA.2	NS3	T223I
B (WIV04 strain)	BA.2	E	T9I
B (WIV04 strain)	BA.2	M	Q19E
B (WIV04 strain)	BA.2	M	A63T
B (WIV04 strain)	BA.2	N	P13L
B (WIV04 strain)	BA.2	N	E31del
B (WIV04 strain)	BA.2	N	R32del
B (WIV04 strain)	BA.2	N	S33del
B (WIV04 strain)	BA.2	N	R203K
B (WIV04 strain)	BA.2	N	G204R
B (WIV04 strain)	BA.2	N	S413R
BA.2	BA.2.11	NSP3	S1701P
BA.2	BA.2.11	Spike	L452R
BA.2	BA.2.12.1	Spike	L452Q
BA.2	BA.2.12.1	Spike	S704L
BA.2	BA.2.13	Spike	L452M
BA.2	BA.2.9.1	N	P67S
BA.2	BA.2.9.1	N	S412I
BA.2	BA.2.9.1	NS3	H78Y
BA.2	BA.2.9.1	NSP2	K142R
BA.2	BA.2.9.1	Spike	L452M
BA.2	BA.4	N	P151S
BA.2	BA.4	NS7b	L11F
BA.2	BA.4	NSP1	K141del
BA.2	BA.4	NSP1	S142del
BA.2	BA.4	NSP1	F143del
BA.2	BA.4	NSP4	F438L
BA.2	BA.4	Spike	H69del
BA.2	BA.4	Spike	V70del
BA.2	BA.4	Spike	L452R
BA.2	BA.4	Spike	F486V
BA.2	BA.4	Spike	R493Q
BA.2	BA.5	M	D3N
BA.2	BA.5	NSP4	F438L
BA.2	BA.5	Spike	H69del
BA.2	BA.5	Spike	V70del
BA.2	BA.5	Spike	L452R
BA.2	BA.5	Spike	F486V
BA.2	BA.5	Spike	R493Q
Mutations with >75% prevalence are summarized.
