## Supplementary material for "Virological characteristics of the novel SARS-CoV-2 Omicron variants including BA.2.12.1, BA.4 and BA.5": Table S3

### Sheet: Sheet1
Table S3. The estimated relative Re values of viral lineages in each country, related to Figure 1.
Country	PANGO lineage	Posterior mean	Posterior 2.5 percentile	Posterior 97.5 percentile	R-hat value	Effective sampling size (ESS_bulk)	Effective sampling size (ess_tail)
South Africa	BA.1	0.959606	0.943813	0.974998	1.00032	4887	4709.72
South Africa	BA.4	1.19095	1.17556	1.20781	1.00171	3495.89	3928.29
South Africa	BA.5	1.21346	1.18671	1.24119	1.00088	3839.26	4213.54
USA	BA.1	0.803167	0.80207	0.804278	1.00183	5470.55	4820.62
USA	Delta	0.81803	0.80596	0.829332	1.00079	5960.99	5154.04
USA	BA.2.12.1	1.12848	1.12556	1.13147	1.00095	4661.17	4217.06
USA	BA.2.13	1.12971	1.09908	1.16201	1.00071	5245.64	4701.15
Denmark	BA.1	0.896727	0.892326	0.900962	0.999814	5162.53	4867.97
Denmark	XG	0.964047	0.950191	0.977833	1.0007	5704.99	4527.6
Denmark	BA.2.9.1	1.22317	1.19997	1.24794	1.00013	5141.23	4793.2
Denmark	BA.2.12.1	1.33833	1.2852	1.39726	1.00036	4991.28	4156.88
France	BA.1	0.819854	0.817164	0.822499	1.00055	5215.72	4654.19
France	Delta	0.822637	0.798363	0.845551	1.00014	5177.94	4706.12
France	BA.2.11	1.08472	1.07012	1.09992	1.00089	4371.22	4116.61
Belgium	BA.1	0.840679	0.836141	0.845062	1.00243	3646.78	3274.66
Belgium	BA.2.13	1.06342	1.0497	1.07783	1.00056	3320.49	3333.97
The Re value relative to BA.2 is shown. BA.2 sublineages without the L452 mutations are concatenated.
