## Supplementary material for "Virological characteristics of the novel SARS-CoV-2 Omicron variants including BA.2.12.1, BA.4 and BA.5": Table S4

### Sheet: Sheet1
Table S4. The detected sequence numbers of the BA.2-related Omicron lineages bearing the L452R/Q/M mutations in each country, related to Figure 1.
PANGO lineage	Country	Count
BA.2.11	France	335
BA.2.11	Germany	28
BA.2.11	United Kingdom	11
BA.2.11	Spain	2
BA.2.11	Canada	1
BA.2.11	Israel	1
BA.2.11	USA	1
BA.2.12.1	USA	20680
BA.2.12.1	Canada	180
BA.2.12.1	United Kingdom	150
BA.2.12.1	Denmark	118
BA.2.12.1	Israel	77
BA.2.12.1	Germany	49
BA.2.12.1	Mexico	30
BA.2.12.1	Chile	26
BA.2.12.1	Australia	24
BA.2.12.1	Puerto Rico	15
BA.2.12.1	Singapore	15
BA.2.12.1	Philippines	13
BA.2.12.1	Austria	10
BA.2.12.1	India	10
BA.2.12.1	Spain	10
BA.2.12.1	Hong Kong	8
BA.2.12.1	Belgium	7
BA.2.12.1	Colombia	7
BA.2.12.1	Ireland	7
BA.2.12.1	Netherlands	5
BA.2.12.1	New Zealand	5
BA.2.12.1	South Korea	4
BA.2.12.1	Italy	3
BA.2.12.1	Peru	3
BA.2.12.1	Portugal	2
BA.2.12.1	Switzerland	2
BA.2.12.1	Argentina	1
BA.2.12.1	Costa Rica	1
BA.2.12.1	Croatia	1
BA.2.12.1	Ecuador	1
BA.2.12.1	Iceland	1
BA.2.12.1	Indonesia	1
BA.2.12.1	Pakistan	1
BA.2.12.1	Qatar	1
BA.2.12.1	Sint Maarten	1
BA.2.12.1	Sweden	1
BA.2.13	Belgium	255
BA.2.13	USA	156
BA.2.13	Netherlands	70
BA.2.13	Germany	53
BA.2.13	Denmark	46
BA.2.13	United Kingdom	40
BA.2.13	Finland	17
BA.2.13	Bonaire	12
BA.2.13	France	10
BA.2.13	Israel	4
BA.2.13	Luxembourg	4
BA.2.13	Portugal	4
BA.2.13	Italy	3
BA.2.13	Austria	2
BA.2.13	Chile	2
BA.2.13	Sweden	2
BA.2.13	Australia	1
BA.2.13	Canada	1
BA.2.13	Czech Republic	1
BA.2.13	Ireland	1
BA.2.13	Lithuania	1
BA.2.13	Mexico	1
BA.2.13	Norway	1
BA.2.13	Slovenia	1
BA.2.13	Switzerland	1
BA.2.9.1	Denmark	263
BA.2.9.1	United Kingdom	235
BA.2.9.1	Sweden	4
BA.2.9.1	Germany	3
BA.2.9.1	Australia	1
BA.2.9.1	Canada	1
BA.2.9.1	France	1
BA.2.9.1	Norway	1
BA.2.9.1	USA	1
BA.4	South Africa	815
BA.4	USA	118
BA.4	United Kingdom	91
BA.4	Austria	80
BA.4	Denmark	43
BA.4	Germany	33
BA.4	Belgium	32
BA.4	Israel	24
BA.4	Italy	24
BA.4	Australia	19
BA.4	Netherlands	11
BA.4	Spain	10
BA.4	Canada	7
BA.4	France	7
BA.4	Singapore	3
BA.4	Switzerland	3
BA.4	Ireland	2
BA.4	Botswana	1
BA.4	Chile	1
BA.4	New Zealand	1
BA.5	South Africa	240
BA.5	Germany	145
BA.5	Portugal	133
BA.5	United Kingdom	72
BA.5	USA	56
BA.5	Spain	19
BA.5	Austria	18
BA.5	Denmark	14
BA.5	Israel	11
BA.5	Netherlands	10
BA.5	Belgium	9
BA.5	France	8
BA.5	Australia	6
BA.5	Italy	5
BA.5	Iceland	4
BA.5	Hong Kong	2
BA.5	Canada	1
BA.5	Norway	1
BA.5	Switzerland	1
Sequences detected by quarantine are not included.
