## Supplementary material for "Virological characteristics of the novel SARS-CoV-2 Omicron variants including BA.2.12.1, BA.4 and BA.5": Table S5

### Sheet: Sheet1
Table S5. Human sera used in this study, related to Figure 2.
				Date of test	Date of sampling				Date of 1st vaccination	Date of 2nd vaccination	Date of 3rd vaccination
SARS-CoV-2 infected	Donor ID	Sex	Age	(YYYY/MM/DD)	(YYYY/MM/DD)	Prior infection?	Prior vaccination?	Vaccine	(YYYY/MM/DD)	(YYYY/MM/DD)	(YYYY/MM/DD)
BA.1	P267	Male	25	2022-01-04	2022-01-15	No	No
BA.1	P270	Female	31	2022-01-11	2022-01-29	No	No
BA.1	P275	Male	24	2022-01-17	2022-01-29	No	No
BA.1	4222-2	Female	35	NA	2022/2/26	No	No
BA.1	4257	Male	73	NA	2022/2/22	No	No
BA.1	4075-2	Male	16	NA	2022/2/26	No	No
BA.1	P324	Female	49	2022/2/15	2022-02-28	No	No
BA.1	P340	Male	38	2022/2/23	2022-03-03	No	No
BA.1	P351	Male	51	2022-03-02	2022-03-12	No	No
BA.1	P350	Female	43	2022-03-02	2022-03-12	No	No
BA.1	P359	Male	39	2022-03-12	2022-03-28	No	No
BA.1	3788	Female	55	NA	2022-02-18	No	No
BA.1	5449	Female	70	2022-03-12	2022-04-02	No	No
BA.1	5579	Male	71	2022-03-15	2022-04-02	No	No
BA.1	P264	Male	60	2022-01-03	2022-01-29	No	Yes	BNT162b2	2021-08-27	2021-09-18
BA.1	P265	Female	57	2022-01-04	2022-01-28	No	Yes	BNT162b2	2021-10-04	2021-10-25
BA.1	P274	Female	20	2022-01-15	2022-01-29	No	Yes	mRNA-1273	2021-09-11	2021-10-09
BA.1	P276	Male	44	2022-01-20	2022-01-30	No	Yes	BNT162b2	2021-08-06	2021-08-22
BA.1	P279	Male	61	2022-01-18	2022-02-05	No	Yes	BNT162b2	2021-07-03	2021-07-24
BA.1	P282	Male	56	2022-01-22	2022-02-06	No	Yes	BNT162b2	2021-09-18	2021-10-12
BA.1	P285	Female	65	2022-01-23	2022-02-06	No	Yes	BNT162b2	2022-01-07	2022-01-28
BA.1	P295	Female	41	2022-01-25	2022-02-06	No	Yes	BNT162b2	2021-08-07	2021-08-28
BA.1	P288	Female	76	2022-01-24	2022-02-07	No	Yes	BNT162b2	2021/6/29	2021/7/20
BA.1	P289	Female	51	2022-01-24	2022-02-07	No	Yes	BNT162b2	2021/8/2	2021/8/23
BA.1	P290	Male	53	2022-01-25	2022-02-07	No	Yes	BNT162b2	2021/9/2	2021/9/30
BA.1	2651	Male	71	NA	2022-02-14	No	Yes	BNT162b2	2021/6/14	2021/7/12
BA.1	1880	Female	25	2022-01-07	2022-02-03	No	Yes	BNT162b2	2021-09-09	2021-09-30
BA.1	2187	Male	32	2022-01-20	2022-02-05	No	Yes	mRNA-1273	2021-07-09	2021-08-06
BA.1	2137	Female	32	2022-01-19	2022-02-05	No	Yes	mRNA-1273	2021-07-09	2021-08-06
BA.1	2550	Female	24	2022-01-25	2022-02-05	No	Yes	BNT162b2	2021-10-12	2021-11-02
BA.2	P341	Female	48	2022-02-23	2022-03-03	No	No
BA.2	P391	Male	31	2022-04-06	2022-04-20	No	No
BA.2	P392	Male	31	2022-04-07	2022-04-20	No	No
BA.2	P394	Female	45	2022-04-08	2022-04-22	No	Only 1st dose	BNT162b2	2021-10-01
BA.2	P408	Male	28	2022-05-01	2022-05-12	No	No
BA.2	P409	Male	54	2022-05-02	2022-05-14	No	No
BA.2	6692	Female	19	2022-04-07	2022-04-22	No	No
BA.2	7948	Female	41	2022-04-25	2022-05-12	No	No
BA.2	6969	Female	7	2022-04-16	2022-05-12	No	No
BA.2	P378	Male	43	2022-03-28	2022-04-10	No	Yes	BNT162b2	2021-10-10	2021-10-31
BA.2	P398	Male	48	2022-04-13	2022-04-30	No	Yes	BNT162b2	2021/9/18	2021/10/9	2022/4/9
BA.2	P407	Male	29	2022-05-01	2022-05-12	No	Yes	mRNA-1273	2021/9/13	2021/10/11
BA.2	6449	Male	43	2022-04-03	2022-04-23	No	Yes	BNT162b2	2021-08-13	2021-09-11
BA.2	6355	Male	50	2022-04-02	2022-04-20	No	Yes	NA	2021-04-28	2021-05-19	2022-01-19
BA.2	6547	Male	54	2022-04-06	2022-04-22	No	Yes	BNT162b2	2021-08-25	2021-09-15
BA.2	7951	Female	71	2022-04-25	2022-05-12	No	Yes	Mix	2021/6/20 (BNT162b2)	2021/7/16 (BNT162b2)	2022/2/16 (mRNA-1273）
NA, not applicable.
