## Supplementary material for "Virological characteristics of the novel SARS-CoV-2 Omicron variants including BA.2.12.1, BA.4 and BA.5": Table S6

### Sheet: Sheet1
Table S6. Primers used in this study, related to Figures 2–5.
Primer name	Primer sequence (5'-to-3')	Purpose
Omicron universal Fw	cactatagggcgaattgggtaccatgtttgtgttcctggt	Preparation of S expression plasmid
BA2 Rv	agctccaccgcggtggcggccgctcaggtgtagtgcagtttca	Preparation of S expression plasmid
pC-S_BA2_L452M-F	caactacaactacatgtacagactgttca	Preparation of S expression plasmid
pC-S_BA2_L452M-R	tgaacagtctgtacatgtagttgtagttg	Preparation of S expression plasmid
pC-S_BA2_L452Q-F	caactacaactaccagtacagactgttca	Preparation of S expression plasmid
pC-S_BA2_L452Q-R	tgaacagtctgtactggtagttgtagttg	Preparation of S expression plasmid
pC-S_BA2_L452Q_setSL-F	gggagcagagaacctggtggcttacagca	Preparation of S expression plasmid
pC-S_BA2_L452Q_setSL-R	tgctgtaagccaccaggttctctgctccc	Preparation of S expression plasmid
OptS L452R F	caactacaactaccgttacagactgttcagg	Preparation of S expression plasmid
OptS L452R R	cctgaacagtctgtaacggtagttgtagttg	Preparation of S expression plasmid
pC-S_BA2_6970del_F	tggttccatgccatctctggcaccaatggc	Preparation of S expression plasmid
pC-S_BA2_6970del_R	gccattggtgccagagatggcatggaacca	Preparation of S expression plasmid
pC-S_BA2_F486V-F	tggagtggccggcgtgaactgttactttc	Preparation of S expression plasmid
pC-S_BA2_F486V-R	gaaagtaacagttcacgccggccactcca	Preparation of S expression plasmid
pC-S_BA2_R493Q-F	ttactttccactccaatcctatggcttca	Preparation of S expression plasmid
pC-S_BA2_R493Q-R	tgaagccataggattggagtggaaagtaa	Preparation of S expression plasmid
pC-S_BA2_F486V_R493Q-F	tggccggcgtgaactgttactttccactccaatcctatgg	Preparation of S expression plasmid
pC-S_BA2_F486V_R493Q-R	ccataggattggagtggaaagtaacagttcacgccggcca	Preparation of S expression plasmid
Linker_F1-Fw	CTATATAAGCAGAGCTCGTTTAGTGAACCGTATTAAAGGTTTATACCTTCCCAGGTAAC	CPER fragment 1 preparation
F1-F2-Rv	CAGATTCAACTTGCATGGCATTGTTAGTAGCCTTATTTAAGGCTCCTGC	CPER fragment 1 preparation
F1-F2-Fw	GCAGGAGCCTTAAATAAGGCTACTAACAATGCCATGCAAGTTGAATCTG	CPER fragment 2 preparation
F2-F3-Rv	GGTAGGATTTTCCACTACTTCTTCAGAGACTGGTTTTAGATCTTCGCAGGC	CPER fragment 2 preparation
F2-F3-Fw	GCCTGCGAAGATCTAAAACCAGTCTCTGAAGAAGTAGTGGAAAATCCTACC	CPER fragment 3 preparation
F3-F4-Rv	GGTGCACAGCGCAGCTTCTTCAAAAGTACTAAAGG	CPER fragment 3 preparation
F3-F4-Fw	CACCACTAATTCAACCTATTGGTGCTTTGGACATATCAGCATCTATAGTAGCTGGTGG	CPER fragment 4 preparation
F4-F5-Rv	GTTTAAAAACGATTGTGCATCAGCTGACTG	CPER fragment 4 preparation
F4-F5-Fw	CACAGTCTGTACCGTCTGCGGTATGTGGAAAGGTTATGGCTGTAGTTGTGATC	CPER fragment 5 preparation
F5-F6-Rv	GCGGTGTGTACATAGCCTCATAAAACTCAGGTTCCCAATACCTTGAAGTG	CPER fragment 5 preparation
F5-F6-Fw	CACTTCAAGGTATTGGGAACCTGAGTTTTATGAGGCTATGTACACACCGC	CPER fragment 6 preparation
F6-F7-Rv	CATACAAACTGCCACCATCACAACCAGGCAAGTTAAGGTTAGATAGCACTCTAG	CPER fragment 6 preparation
F6-F7-Fw	CTAGAGTGCTATCTAACCTTAACTTGCCTGGTTGTGATGGTGGCAGTTTGTATG	CPER fragment 7 preparation
F7-F8-Rv	CTAGAGACTAGTGGCAATAAAACAAGAAAAACAAACATTGTTCGTTTAGTTGTTAAC	CPER fragment 7 preparation
F7-F8-Fw	GTTAACAACTAAACGAACAATGTTTGTTTTTCTTGTTTTATTGCCACTAGTCTCTAG	CPER fragment 8 preparation
F8-F9-Rv	GCAGCAGGATCCACAAGAACAACAGCCCTTGAGACAACTACAGCAACTGG	CPER fragment 8 preparation
F8-F9-Fw	CCAGTTGCTGTAGTTGTCTCAAGGGCTGTTGTTCTTGTGGATCCTGCTGC	CPER fragment 9 GFP preparation
F9-Linker-Rv	GGAGATGCCATGCCGACCCTTTTTTTTTTTTTTTTTTTTTTTTTGTCATTCTCCTAAG	CPER fragment 9 GFP preparation
F8_BA2_L452M-F	taattataattacatgtatagattgttta	BA.2-related Omicron variants CPER F8 fragment preparation
F8_BA2_L452M-R	taaacaatctatacatgtaattataatta	BA.2-related Omicron variants CPER F8 fragment preparation
F8_BA2_L452Q-F	taattataattaccagtatagattgttta	BA.2-related Omicron variants CPER F8 fragment preparation
F8_BA2_L452Q-R	taaacaatctatactggtaattataatta	BA.2-related Omicron variants CPER F8 fragment preparation
F8_BA2_L452R-F	taattataattaccggtatagattgttta	BA.2-related Omicron variants CPER F8 fragment preparation
F8_BA2_L452R-R	taaacaatctataccggtaattataatta	BA.2-related Omicron variants CPER F8 fragment preparation
F8_BA2_L452Q_setSL-F	tggtgcagaaaatttagttgcttactcta	BA.2-related Omicron variants CPER F8 fragment preparation
F8_BA2_L452Q_setSL-R	tagagtaagcaactaaattttctgcacca	BA.2-related Omicron variants CPER F8 fragment preparation
F8_BA2_6970del_F	ttggttccatgctatctctgggaccaatgg	BA.2-related Omicron variants CPER F8 fragment preparation
F8_BA2_6970del_R	ccattggtcccagagatagcatggaaccaa	BA.2-related Omicron variants CPER F8 fragment preparation
F8_BA2_F486V_R493Q-F	ttgcaggtgttaattgttactttcctttacaatcatatgg	BA.2-related Omicron variants CPER F8 fragment preparation
F8_BA2_F486V_R493Q-R	ccatatgattgtaaaggaaagtaacaattaacacctgcaa	BA.2-related Omicron variants CPER F8 fragment preparation
JZ_BA_L452R_F	CTGGACAGCAAGGTGGGAGGCAACTACAACTACCGTTACAGACTGTTCAGGAAGAGCAACC	BA.4/5 S RBD preparation (for yeast surface display)
JZ_BA2_F486V_R	GCCATAGGAACGGAGTGGAAAGTAACAGTTGACGCCGGCCACTCCATTACATG	BA.4/5 S RBD preparation (for yeast surface display)
JZ_BA2_R493Q_R	GCCCACTCCATAGGTTGGACGGAAGCCATAGGACTGGAGTGGAAAGTAACAGTTGAAGCCG	BA.4/5 S RBD preparation (for yeast surface display)
JZ_BA2_86V-93Q_R	CCCACTCCATAGGTTGGACGGAAGCCATAGGACTGGAGTGGAAAGTAACAGTTGACGCCGGCCACTCCATTACATG	BA.4/5 S RBD preparation (for yeast surface display)
BA2_S_cerevisiae_optimized	CCAAACATCACCAACCTGTGCCCTTTTGATGAAGTTTTTAACGCCACCAGGTTTGCCTCTGTCTATGCCTGGAACAGGAAGAGGATTAGCAACTGTGTGGCTGACTACTCTGTGCTCTACAACTTTGCCCCGTTCTTCGCGTTCAAGTGTTATGGAGTGAGCCCAACCAAACTGAATGACCTGTGTTTCACCAATGTCTATGCTGACTCCTTTGTGATTAGGGGAAATGAGGTGTCTCAGATTGCCCCTGGACAAACAGGCAACATTGCTGACTACAACTACAAACTGCCTGATGACTTCACAGGCTGTGTGATTGCCTGGAACAGCAACAAACTGGACAGCAAGGTGGGAGGCAACTACAACTACCTCTACAGACTGTTCAGGAAGAGCAACCTGAAA…	BA.4/5 S RBD preparation (for yeast surface display)
