## Supplementary material for "Virological characteristics of the novel SARS-CoV-2 Omicron variants including BA.2.12.1, BA.4 and BA.5": Table S7

### Sheet: Sheet1
Table S7. Summary of unexpected amino acid mutations detected in the working virus stocks, related to Figures 4-5.
Virus	Reference	Position in Reference (nt)	REF	ALT	Quality score	Depth in REF	Depth in ALT	Mutation type	ORF	Amino acid substitution
rBA.2.11 (rBA.2_S:L452R)	NC_045512.2	25546	C	A	225	0	175	missense_variant	ORF3a	L52I
rBA.2.9.1 (rBA.2_S:L452M)	NC_045512.2	3591	A	T	228	2	30	missense_variant	NSP3	N291I
rBA.2.9.1 (rBA.2_S:L452M)	NC_045512.2	19283	A	C	225	0	17	missense_variant	NSP14	D415A
rBA.2.9.1 (rBA.2_S:L452M)	NC_045512.2	28673	G	A	228	1	93	missense_variant	N	A134T
rBA.2.12.1 (rBA.2_S:L452Q/S704L)	NC_045512.2	749	A	G	219	19	118	missense_variant	NSP1	N162D
rBA.2.12.1 (rBA.2_S:L452Q/S704L)	NC_045512.2	3503	A	C	221	25	160	missense_variant	NSP3	N262H
rBA.4/5 (rBA.2_S:L452R HV69-70del/F486V/R493Q)	No additional mutation
rBA.2	NC_045512.2	8379	A	G	228	1	164	missense_variant	NSP3	K1887R
rBA.2	NC_045512.2	21508	G	A	225	0	138	missense_variant	NSP16	E284K
rBA.2.11 S-GFP (rBA.2_S:L452R)	No additional mutation
rBA.2.9.1 S-GFP (rBA.2_S:L452M)	No additional mutation
rBA.2.12.1 S-GFP (rBA.2_S:L452Q/S704L)	No additional mutation
rBA.4/5 S-GFP (rBA.2_S:L452R HV69-70del/F486V/R493Q)	WK-521	19282	G	A	228	3	219	missense_variant	NSP14	D415N
rBA.4/5 S-GFP (rBA.2_S:L452R HV69-70del/F486V/R493Q)	WK-521	27445	G	A	228	5	217	missense_variant	GFP	E5K
